# A systematic and meta-analytic review of non-verbal auditory memory in the brain

**DOI:** 10.1101/2024.11.11.622965

**Authors:** Fulvia Francesca Campo, Francesco Carlomagno, Betül Yılmaz, Luis Quaranta, Giulio Carraturo, Davide Rivolta, Elvira Brattico

## Abstract

While sounds are essential for human development, existing research primarily emphasizes visual and spatial memory and speech in relation to auditory processes, with a lack of a cohesive understanding of memory mechanisms for non-verbal sounds. This systematic review and coordinate-based meta-analysis of neuroimaging findings aims to comprehensively organize the literature for identifying the key brain mechanisms involved in short-term memory, working memory, and long-term memory for non-verbal auditory information. Additionally, we aimed to identify whether and how individual differences in neural memory processes related to auditory expertise (musicianship), aging or auditory impairments such as amusia are explored in the literature. Our review included ninety studies meeting the selection criteria, with only thirteen studies containing brain coordinates could be included in the meta-analysis. The coordinate-based meta-analysis identified a frontal hub for non-verbal auditory memory encompassing the medial frontal gyrus, cingulate gyrus and superior frontal gyrus.
