## Supplementary Table 2 for "A systematic and meta-analytic review of non-verbal auditory memory in the brain"

### Sheet: Quality
Author (year)	QuaN-1	QuaN-2	QuaN-3	QuaN-4	QuaN-5	QuaN-6	QuaN-7	QuaN-8	QuaN-9	QuaN-10	QuaN-11	QuaN-12	QuaN-13	QuaN-14	Mean:
Albouy, P., Mattout, J., Sanchez, G., Tillmann, B., & Caclin, A. (2015)	2	2	2	2	NA	NA	NA	2	1	2	2	2	2	2	0.954545
Alunni-Menichini, K., Guimond, S., Bermudez, P., Nolden, S., Lefebvre, C., & Jolicoeur, P. (2014).	2	2	1	1	NA	NA	NA	2	1	2	2	2	2	2	0.863636
Anurova, I., Artchakov, D., Korvenoja, A., Ilmoniemi, R. J., Aronen, H. J., & Carlson, S. (2005).	2	2	2	1	NA	NA	NA	1	1	2	2	2	2	2	0.863636
Anurova, I., Artchakov, D., Korvenoja, A., Ilmoniemi, R. J., Aronen, H. J., & Carlson, S. (2003).	2	2	2	1	NA	NA	NA	1	1	2	2	2	2	2	0.863636
Auzou, P., Eustache, F., Etevenon, P., Platel, H., Rioux, P., Lambert, J., ... & Baron, J. C. (1995).	2	2	2	2	NA	NA	NA	2	1	2	2	2	2	2	0.954545
Berti, S., Roeber, U., & Schröger, E. (2004).	1	2	1	0	NA	NA	NA	2	1	2	2	2	2	2	0.772727
Bonetti, L., Brattico, E., Bruzzone, S. E. P., Donati, G., Deco, G., Pantazis, D., ... & Kringelbach, M. L. (2022).	2	2	2	2	NA	NA	NA	2	2	2	2	2	2	2	1
Bonetti, L., Brattico, E., Carlomagno, F., Donati, G., Cabral, J., Haumann, N. T., ... & Kringelbach, M. L. (2021).	2	2	2	1	NA	NA	NA	2	2	2	1	2	2	2	0.909091
Bouwer, F. L., Honing, H., & Slagter, H. A. (2020).	1	2	2	1	NA	NA	NA	2	2	2	2	2	2	2	0.909091
Brattico, E., Tervaniemi, M., & Picton, T. W. (2003)	2	2	2	1	NA	NA	NA	2	1	2	2	2	2	2	0.909091
Brechmann, A., Gaschler-Markefski, B., Sohr, M., Yoneda, K., Kaulisch, T., & Scheich, H. (2007).	1	2	2	2	NA	NA	NA	2	1	1	2	2	2	2	0.863636
Brown, R. M., & Penhune, V. B. (2018).	2	2	2	2	NA	NA	NA	2	2	2	2	2	2	2	1
Burunat, I., Alluri, V., Toiviainen, P., Numminen, J., & Brattico, E. (2014).	2	2	2	2	NA	NA	NA	2	2	2	2	2	2	2	1
Carcagno, S., & Plack, C. J. (2011).	2	2	2	2	NA	NA	NA	2	2	2	2	2	2	2	1
Carcagno, S., & Plack, C. J. (2011).	2	2	2	2	NA	NA	NA	2	2	2	2	2	2	2	1
Czoschke, S., Fischer, C., Bahador, T., Bledowski, C., & Kaiser, J. (2021).	2	2	2	2	NA	NA	NA	2	2	2	2	2	2	2	1
Daikhin, L., & Ahissar, M. (2015).	1	2	2	1	NA	NA	NA	2	1	2	2	2	2	2	0.863636
Daikoku, T., & Yumoto, M. (2020).	2	2	2	2	NA	NA	NA	2	2	2	2	2	2	2	1
Ding, Y., Zhang, Y., Zhou, W., Ling, Z., Huang, J., Hong, B., & Wang, X. (2019).	2	2	2	2	NA	NA	NA	2	2	2	2	2	2	2	1
Durrant, S. J., Cairney, S. A., & Lewis, P. A. (2013).	2	2	2	2	NA	NA	NA	2	2	2	2	2	2	2	1
Erhart, M., Czoschke, S., Fischer, C., Bledowski, C., & Kaiser, J. (2021).	2	2	2	2	NA	NA	NA	2	2	2	2	2	2	2	1
Fan, Y., Han, Q., Guo, S., & Luo, H. (2021).	2	2	2	1	NA	NA	NA	2	2	2	2	2	2	2	0.954545
Fernández-Rubio, G., Brattico, E., Kotz, S. A., Kringelbach, M. L., Vuust, P., & Bonetti, L. (2022).	2	2	2	2	NA	NA	NA	2	2	2	2	2	2	2	1
Fernández-Rubio, G., Carlomagno, F., Vuust, P., Kringelbach, M. L., & Bonetti, L. (2022).	2	2	2	2	NA	NA	NA	2	2	2	2	2	2	2	1
Fishman, Y. I., Lee, W. W., & Sussman, E. (2021).	2	2	2	2	NA	NA	NA	2	2	2	2	2	2	2	1
Gaab, N., Gaser, C., & Schlaug, G. (2006).	2	2	2	2	NA	NA	NA	2	2	2	2	2	2	2	1
Gaab, N., Keenan, J. P., & Schlaug, G. (2003).	2	2	2	2	NA	NA	NA	2	2	2	2	2	2	2	1
George, E. M., & Coch, D. (2011).	2	2	2	2	NA	NA	NA	2	2	2	2	2	2	2	1
Gold, B. P., Mas-Herrero, E., Zeighami, Y., Benovoy, M., Dagher, A., & Zatorre, R. J. (2019).	2	2	2	2	NA	NA	NA	2	2	2	2	2	2	2	1
Grimault, S., Lefebvre, C., Vachon, F., Peretz, I., Zatorre, R., Robitaille, N., & Jolicœur, P. (2009).	2	2	1	1	NA	NA	NA	2	1	1	2	1	2	2	0.772727
Guo, S., & Koelsch, S. (2015).	2	2	2	2	NA	NA	NA	2	2	2	2	2	2	1	0.954545
Halpern, A. R., & Zatorre, R. J. (1999).	2	2	2	2	NA	NA	NA	1	1	1	2	2	2	2	0.863636
Halpern, A. R., Zioga, I., Shankleman, M., Lindsen, J., Pearce, M. T., & Bhattacharya, J. (2017).	2	2	2	2	NA	NA	NA	2	2	2	2	2	2	2	1
Hantz, E. C., Marvin, E. W., Kreilick, K. G., & Chapaman, R. M. (1996).	2	2	2	2	NA	NA	NA	2	2	2	2	2	2	2	1
Hirose, H., Kubota, M., Kimura, I., Ohsawa, M., Yumoto, M., & Sakakihara, Y. (2002).	2	2	2	2	NA	NA	NA	2	2	1	2	2	2	1	0.909091
Häkkinen, S., & Rinne, T. (2018).	2	2	2	2	NA	NA	NA	2	2	2	2	2	2	2	1
Hodapp, A., & Grimm, S. (2021).	2	2	1	2	NA	NA	NA	2	2	2	2	2	2	2	0.954545
Hsieh, S., Hornberger, M., Piguet, O., & Hodges, J. R. (2011).	2	2	2	2	NA	NA	NA	2	2	2	2	2	2	2	1
Jablonowski, J., Taesler, P., Fu, Q., & Rose, M. (2018).	2	2	2	2	NA	NA	NA	2	2	2	2	2	2	2	1
Jagiello, R., Pomper, U., Yoneya, M., Zhao, S., & Chait, M. (2019).	2	2	2	2	NA	NA	NA	2	2	2	2	2	2	2	1
Janata, P., Tillmann, B., & Bharucha, J. J. (2002).	2	2	2	2	NA	NA	NA	2	2	2	2	2	2	2	1
Jerde, T. A., Childs, S. K., Handy, S. T., Nagode, J. C., & Pardo, J. V. (2011).	2	2	2	1	NA	NA	NA	1	1	1	1	1	2	2	0.727273
Jäncke, L., Gaab, N., Wüstenberg, T., Scheich, H., & Heinze, H. J. (2001).	2	2	1	1	NA	NA	NA	2	1	2	2	2	2	2	0.863636
Jones, S. J., Pato, M. V., & Sprague, L. (2000).	2	2	1	1	NA	NA	NA	2	1	1	2	2	2	2	0.818182
Kaiser, J., Rieder, M., Abel, C., Peters, B., & Bledowski, C. (2017).	2	2	2	2	NA	NA	NA	2	1	2	2	2	2	2	0.954545
Kaufman, L., Curtis, S., Wang, J. Z., & Williamson, S. J. (1992).	2	1	0	0	NA	NA	NA	1	0	2	2	1	2	2	0.590909
Koelsch, S., Fritz, T., Schulze, K., Alsop, D., & Schlaug, G. (2005).	2	2	2	2	NA	NA	NA	2	2	2	2	2	2	2	1
Kumar, S., Joseph, S., Gander, P. E., Barascud, N., Halpern, A. R., & Griffiths, T. D. (2016).	2	2	2	2	NA	NA	NA	1	1	2	1	2	2	2	0.863636
Li, Q., Gong, D., Zhang, Y., Zhang, H., & Liu, G. (2022)	2	2	2	2	NA	NA	NA	2	2	2	2	2	2	2	1
Lumaca, M., Dietz, M. J., Hansen, N. C., Quiroga‐Martinez, D. R., & Vuust, P. (2021).	2	2	2	2	NA	NA	NA	2	2	2	2	1	2	2	0.954545
Mathias, B., Tillmann, B., & Palmer, C. (2016).	2	2	2	2	NA	NA	NA	2	2	2	2	2	2	2	1
Matsushita, R., Puschmann, S., Baillet, S., & Zatorre, R. J. (2021).	2	2	2	2	NA	NA	NA	2	2	2	2	2	2	2	1
McCullagh, J., & Shinn, J. B. (2018).	2	2	2	1	NA	NA	NA	2	1	2	2	2	2	1	0.863636
Melara, R. D., Chen, S., & Wang, H. (2005).	2	2	2	2	NA	NA	NA	2	1	2	2	1	2	2	0.909091
Moreau, P., Jolicœur, P., & Peretz, I. (2013).	2	2	2	2	NA	NA	NA	1	1	2	2	1	2	2	0.863636
Mutschler, I., Schulze-Bonhage, A., Glauche, V., Demandt, E., Speck, O., & Ball, T. (2007).	2	2	2	2	NA	NA	NA	2	1	2	2	2	2	2	0.954545
Nolden, S., Bermudez, P., Alunni-Menichini, K., Lefebvre, C., Grimault, S., & Jolicoeur, P. (2013).	2	2	2	1	NA	NA	NA	2	2	2	2	2	2	2	0.954545
Nolden, S., Grimault, S., Guimond, S., Lefebvre, C., Bermudez, P., & Jolicoeur, P. (2013).	2	2	2	1	NA	NA	NA	2	1	1	2	2	2	2	0.863636
Ogura, C., Nageishi, Y., Matsubayashi, M., Omura, F., Kishimoto, A., & Shimokochi, M. (1991).	2	2	2	2	NA	NA	NA	1	2	1	2	2	2	2	0.909091
Pallesen, K. J., Brattico, E., Bailey, C. J., Korvenoja, A., & Gjedde, A. (2009).	2	2	2	2	NA	NA	NA	2	1	2	2	2	2	2	0.954545
Pallesen, K. J., Brattico, E., Bailey, C. J., Korvenoja, A., Koivisto, J., Gjedde, A., & Carlson, S. (2010).	2	2	2	2	NA	NA	NA	2	2	2	2	2	2	2	1
Paraskevopoulos, E., Chalas, N., & Bamidis, P. (2017).	2	2	2	2	NA	NA	NA	2	2	2	2	2	2	2	1
Peretz, I., Brattico, E., & Tervaniemi, M. (2005).	2	2	2	2	NA	NA	NA	2	2	2	2	2	2	2	1
Peretz, I., Brattico, E., Järvenpää, M., & Tervaniemi, M. (2009).	2	2	2	2	NA	NA	NA	2	2	2	2	2	2	2	1
Peters, B., Bledowski, C., Rieder, M., & Kaiser, J. (2016).	2	2	2	2	NA	NA	NA	2	2	2	2	1	2	2	0.954545
Polich, J., Ladish, C., & Burns, T. (1990).	2	2	2	2	NA	NA	NA	2	2	2	2	2	2	2	1
Quinci, M. A., Belden, A., Goutama, V., Gong, D., Hanser, S., Donovan, N. J., ... & Loui, P. (2022).	2	2	2	1	NA	NA	NA	2	1	2	2	2	2	2	0.909091
Rämä, P., Paavilainen, L., Anourova, I., Alho, K., Reinikainen, K., Sipilä, S., & Carlson, S. (2000).	2	2	2	1	NA	NA	NA	2	2	2	2	2	2	1	0.909091
Rinne, T., Koistinen, S., Salonen, O., & Alho, K. (2009).	2	2	2	2	NA	NA	NA	2	2	2	2	2	2	2	1
Royal, I., Vuvan, D. T., Zendel, B. R., Robitaille, N., Schönwiesner, M., & Peretz, I. (2016).	2	2	2	1	NA	NA	NA	2	2	2	2	2	2	2	0.954545
Salmi, J., Pallesen, K. J., Neuvonen, T., Brattico, E., Korvenoja, A., Salonen, O., & Carlson, S. (2010).	2	2	2	2	NA	NA	NA	2	2	2	2	2	2	2	1
Schneiders, J. A., Opitz, B., Tang, H., Deng, Y., Xie, C., Li, H., & Mecklinger, A. (2012).	2	2	2	2	NA	NA	NA	2	2	2	2	2	2	2	1
Seppänen, M., Hämäläinen, J., Pesonen, A. K., & Tervaniemi, M. (2013).	2	2	2	2	NA	NA	NA	2	2	2	2	2	2	2	1
Sikka, R., Cuddy, L. L., Johnsrude, I. S., & Vanstone, A. D. (2015).	2	2	2	2	NA	NA	NA	2	2	2	2	2	2	2	1
Slattery, C. F., Agustus, J. L., Paterson, R. W., McCallion, O., Foulkes, A. J., Macpherson, K., ... & Warren, J. D. (2019).	2	2	2	2	NA	NA	NA	2	2	2	2	2	2	2	1
Staib, M., Abivardi, A., & Bach, D. R. (2020)	2	2	2	2	NA	NA	NA	2	1	2	2	2	2	1	0.909091
Sternin, A., McGarry, L. M., Owen, A. M., & Grahn, J. A. (2021).	2	2	2	2	NA	NA	NA	2	2	2	2	2	2	1	0.954545
Teki, S., Kumar, S., von Kriegstein, K., Stewart, L., Lyness, C. R., Moore, B. C., ... & Griffiths, T. D. (2012).	2	2	2	2	NA	NA	NA	2	2	2	2	2	2	2	1
Thaut, M. H., Fischer, C. E., Leggieri, M., Vuong, V., Churchill, N. W., Fornazzari, L. R., & Schweizer, T. A. (2020).	2	2	2	2	NA	NA	NA	2	2	2	2	2	2	2	1
Tseng, Y. L., Liu, H. H., Liou, M., Tsai, A. C., Chien, V. S., Shyu, S. T., & Yang, Z. S. (2019).	2	2	2	2	NA	NA	NA	2	1	2	2	2	2	2	0.954545
Tsogli, V.; Skouras, S.; Koelsch, S.; 2022	2	2	2	1	NA	NA	NA	2	2	2	2	2	2	1	0.909091
Van Dijk H., Ingrid L.C., Nieuwenhuis, Ole Jensen, (2010)	2	2	2	0	NA	NA	NA	2	1	2	2	2	2	2	0.863636
Vaquero L., Ramos-Escobar N., François C. Penhune V., Rodríguez-Fornells A. (2018)	2	2	2	2	NA	NA	NA	2	2	2	2	2	2	2	1
Wang, R., Ge, S., Zommara, N. M., Ravienna, K., Espinoza, T., & Iramina, K. (2019).	2	2	2	2	NA	NA	NA	2	1	2	2	2	2	2	0.954545
Watanabe, T., Yagishita, S., Kikyo, H. (2007)	2	2	2	2	NA	NA	NA	2	2	2	2	2	2	2	1
Wisniewski, M. G., Iyer, N., Thompson, E. R., & Simpson, B. D. (2018).	2	2	2	2	NA	NA	NA	2	1	2	2	2	2	1	0.909091
Wisniewski, M. G., Thompson, E. R., & Iyer, N. (2017).	2	2	2	2	NA	NA	NA	2	2	2	2	2	2	2	1
Yamashita, M., Ohsawa, C., Suzuki, M., Guo, X., Sadakata, M., Otsuka, Y., ... & Sekiyama, K. (2022).	2	2	2	2	NA	NA	NA	2	2	2	2	2	2	2	1
Zatorre, R. J., Evans, A. C., & Meyer, E. (1994).	2	2	1	1	NA	NA	NA	1	1	2	1	1	2	2	0.727273
Zioga, I., Harrison, P. M., Pearce, M. T., Bhattacharya, J., & Luft, C. D. B. (2020).	2	2	2	2	NA	NA	NA	2	2	2	2	2	2	2	1
